# Learning Human T Cell Behaviors through Generative AI Embeddings of T Cell Receptors

**DOI:** 10.1101/2025.06.16.660016

**Authors:** Daniel G. Chen, Yapeng Su, James R. Heath

## Abstract

T cells interact with the world through T cell receptors (TCRs). The extent to which TCRs determine T cell behavior has not been comprehensively characterized. Our Tarpon model leverages advances in generative artificial intelligence to synthesize large-scale (>1M sequences) TCR atlases across human development and diseases into actionable insights. Tarpon creates: 1) bespoke sampling functions generating realistic Ag-specific TCRs, 2) embeddings revealing CD4^+^ and CD8^+^ single-positive TCR repertoires as distinct with divergent physiochemical properties, and 3) cross-dataset mappings of T cell states that validate fetal CD4^+^ versus CD8^+^ TCR differences in adults and find fetal type I innate T cells to map to MAIT and KIR^+^ adult CD8^+^ T cells which we verify via whole transcriptome analysis. Tarpon is a resource as a reference of TCRs across human physiological states and as a computational framework to create interpretable TCR embeddings, via physicochemical associations, that have broad implications for the field.
