## Supplementary material for "Learning Human T Cell Behaviors through Generative AI Embeddings of T Cell Receptors": Table S1

### Sheet: Sheet1
	Difference in Distributions in Latent Space (-log10(P-Value) from KS Test)			Model Repertoire Overlap (P-Value)
	Average Difference from Ground Truth	Average Difference Random TCRs	P-Value Between Truth and Random	Ground Truth TCRs	Random TCRs
YLQPRTFLL	3.96952	22.0814	4.98939e-09	0	0.947356
NLVPMVATV	4.85202	11.1366	9.07739e-05	6.03961e-14	0.958288
TPRVTGGGAM	3.24988	11.5374	8.54107e-06	1.69864e-14	0.314971
GILGFVFTL	17.6273	27.4982	0.190484	0	0.999999
GLCTLVAML	9.19247	14.3429	0.029116	0	0.959212
YVLDHLIVV	3.54532	9.36847	8.60803e-07	0.00411344	0.684954
ELAGIGILTV	4.13233	15.4879	1.09361e-07	5.43598e-12	0.812475
EAAGIGILTV	1.37912	10.9085	1.72191e-09	1.47272e-11	0.149051
SLLMWITQC	4.51007	28.7945	1.31962e-10	3.10862e-15	0.0333917
KLGGALQAK	1.07701	2.18826	0.023668	0.72484	1
AVFDRKSDAK	4.21029	6.54876	0.00579289	0.024227	0.999019
RAKFKQLL	12.157	10.4803	0.568234	0.000168537	0.999726
IVTDFSVIK	18.1246	10.0168	0.00015699	0.00424573	0.737753
LLWNGPMAV	3.2652	21.985	2.61442e-07	0	0.958007
SPRWYFYYL	4.91207	10.224	9.09361e-06	0.123271	0.95563
TTDPSFLGRY	5.48253	11.2128	0.00010718	0.0160946	0.944933
RLRAEAQVK	4.58117	9.34259	1.05672e-06	0.0986478	0.917629
LLLDRLNQL	3.03083	8.78991	1.82033e-07	0.00399942	0.587652
LTDEMIAQY	3.95871	8.78861	4.24824e-06	8.67307e-07	0.623649
CINGVCWTV	2.78814	9.65228	3.55088e-08	0.00203009	0.579663
KTFPPTEPK	4.40094	11.6481	6.5015e-08	1.25241e-08	0.571173
QYIKWPWYI	3.34134	8.91514	6.64162e-06	5.42877e-07	0.50437
VMTTVLATL	3.88679	10.0607	6.88045e-09	1.71157e-09	0.490489
DATYQRTRALVR	3.98496	12.2286	6.35095e-09	3.21883e-11	0.467954
NQKLIANQF	3.79169	10.0526	1.2952e-06	0	0.433006
FLCMKALLL	2.77138	7.05018	8.03417e-07	0.000800979	0.100253
