## Supplementary material for "Learning Human T Cell Behaviors through Generative AI Embeddings of T Cell Receptors": Table S2

### Sheet: Sheet1
Epitope	Method	Mean Difference Between Ag-Specific and Random TCRs
YLQPRTFLL	TCRdist	0.0185993
YLQPRTFLL	Tarpon	0.0399811
NLVPMVATV	TCRdist	0.0439951
NLVPMVATV	Tarpon	0.0452329
TPRVTGGGAM	TCRdist	0.0501545
TPRVTGGGAM	Tarpon	0.0514041
GILGFVFTL	TCRdist	0.0501619
GILGFVFTL	Tarpon	0.0456307
GLCTLVAML	TCRdist	0.0825934
GLCTLVAML	Tarpon	0.0828164
YVLDHLIVV	TCRdist	0.0363528
YVLDHLIVV	Tarpon	0.0432371
ELAGIGILTV	TCRdist	0.0411918
ELAGIGILTV	Tarpon	0.0415504
EAAGIGILTV	TCRdist	0.0646652
EAAGIGILTV	Tarpon	0.0431495
SLLMWITQC	TCRdist	0.00560749
SLLMWITQC	Tarpon	0.289584
KLGGALQAK	TCRdist	0.0445032
KLGGALQAK	Tarpon	0.0465571
AVFDRKSDAK	TCRdist	0.0365595
AVFDRKSDAK	Tarpon	0.0395519
RAKFKQLL	TCRdist	0.0639393
RAKFKQLL	Tarpon	0.0666461
IVTDFSVIK	TCRdist	0.0514467
IVTDFSVIK	Tarpon	0.0510247
LLWNGPMAV	TCRdist	0.0313518
LLWNGPMAV	Tarpon	0.0314165
SPRWYFYYL	TCRdist	0.0393546
SPRWYFYYL	Tarpon	0.0384481
TTDPSFLGRY	TCRdist	0.040406
TTDPSFLGRY	Tarpon	0.0509817
RLRAEAQVK	TCRdist	0.0403786
RLRAEAQVK	Tarpon	0.0473126
LLLDRLNQL	TCRdist	0.0427792
LLLDRLNQL	Tarpon	0.0516271
LTDEMIAQY	TCRdist	0.0443992
LTDEMIAQY	Tarpon	0.0568991
CINGVCWTV	TCRdist	0.0924865
CINGVCWTV	Tarpon	0.0589761
KTFPPTEPK	TCRdist	0.0354544
KTFPPTEPK	Tarpon	0.0298434
QYIKWPWYI	TCRdist	0.0519942
QYIKWPWYI	Tarpon	0.0836372
VMTTVLATL	TCRdist	0.0608467
VMTTVLATL	Tarpon	0.0761825
DATYQRTRALVR	TCRdist	0.0340182
DATYQRTRALVR	Tarpon	0.0314829
NQKLIANQF	TCRdist	0.0453419
NQKLIANQF	Tarpon	0.0573136
FLCMKALLL	TCRdist	0.0311211
FLCMKALLL	Tarpon	0.0370387
