## Supplementary material for "Learning Human T Cell Behaviors through Generative AI Embeddings of T Cell Receptors": Table S3

### Sheet: T1
	Difference	P-Value	FDR
AREG,AREGB	3.86836	0.0070638	0.21548
S100A12	3.82087	0.000869389	0.192135
NADK	3.71321	0.00319657	0.199416
CKAP4	3.4575	0.00897798	0.233428
HGF	3.30465	0.0579494	0.346794
TNFRSF10B	3.22164	0.0353622	0.306472
IL6	3.10767	0.0167011	0.269643
TINAGL1	3.06594	0.00429445	0.199416
CALCA	3.06016	0.0142448	0.269643
S100P	3.05896	0.0430467	0.320646
CLEC5A	2.96528	0.0264322	0.292098
IL17C	2.80229	0.0142448	0.269643
TNFRSF10A	2.80044	0.00960405	0.235833
CCL7	2.75828	0.00897798	0.233428
PAPPA	2.63707	0.0256571	0.292098
SERPINB8	2.60509	0.0507145	0.339633
KRT19	2.59956	0.0189264	0.269643
HNMT	2.43321	0.737412	0.888109
IFNG	2.3488	0.517346	0.754676
GLRX	2.30091	0.0769098	0.369502
CD79B	2.29633	0.0936574	0.394253
IL17A	2.28895	0.003444	0.199416
IL10	2.27669	0.0189264	0.269643
AHCY	2.1157	0.0121129	0.267695
CCL2	2.09517	0.0626883	0.346794
CCDC80	2.09259	0.148406	0.4788
FGF23	2.0917	0.343109	0.662084
TNNI3	2.08456	0.00370874	0.199416
SEMA3F	2.06286	0.211797	0.56736
IL8	2.02235	0.0643374	0.346794
IL15RA	1.98907	0.191401	0.549346
CCL23	1.92712	0.000171635	0.0758629
IL4R	1.90479	0.602878	0.827553
EGLN1	1.8746	0.168879	0.511264
LILRB4	1.83498	0.00384793	0.199416
VCAN	1.76201	0.0695008	0.357202
CCL20	1.75604	0.00731266	0.21548
PXN	1.75417	0.0535121	0.346794
PLIN1	1.73151	0.86232	0.953906
THOP1	1.71121	0.00614266	0.21548
AGRP	1.70997	0.0480404	0.331779
CTSL	1.65162	0.0256571	0.292098
TREM1	1.65141	0.0808489	0.37616
RNASE3	1.64841	0.00172937	0.199416
NPDC1	1.59882	0.287485	0.634306
ANGPTL1	1.58416	0.0610742	0.346794
FBP1	1.57982	0.0643374	0.346794
IL18R1	1.5632	0.0121129	0.267695
CAPG	1.53963	0.0788594	0.374794
TNFRSF11A	1.53424	0.129886	0.455162
LIFR	1.52023	0.0480404	0.331779
PTX3	1.51656	0.0172347	0.269643
LRIG1	1.51143	0.0156771	0.269643
FGR	1.51109	0.0695008	0.357202
CLSTN2	1.50823	0.148406	0.4788
PTK7	1.49562	0.124128	0.453427
METRNL	1.47085	0.331467	0.662084
CD4	1.45757	0.0564375	0.346794
LIF	1.45339	0.0297385	0.292098
NOS3	1.45105	0.103066	0.406744
LRP11	1.43194	0.0395958	0.318206
OSM	1.42229	0.0207615	0.278079
CXCL10	1.42124	0.0288803	0.292098
NPPB	1.41545	0.277135	0.621795
PARP1	1.40612	0.132841	0.455162
CTSO	1.40393	0.44543	0.726494
CCL19	1.35458	0.0288803	0.292098
REN	1.29537	0.00682257	0.21548
PRDX1	1.29219	0.0288803	0.292098
FOSB	1.28145	0.0195217	0.269643
MMP10	1.25894	0.0343662	0.306472
ITGB6	1.25525	0.355009	0.662084
ALDH3A1	1.24922	0.229211	0.578923
IGFBPL1	1.24915	0.487878	0.743593
SLAMF7	1.249	0.0849503	0.379273
TNF	1.23662	0.0507145	0.339633
SIGLEC7	1.22314	0.337256	0.662084
RASSF2	1.21051	0.272056	0.621795
RCOR1	1.19589	0.132841	0.455162
SOST	1.18915	0.138909	0.464987
LTA4H	1.18613	0.018347	0.269643
CLEC1A	1.16915	0.176154	0.519068
LILRA5	1.15781	0.0731286	0.363178
NCF2	1.09821	0.103066	0.406744
TNFRSF11B	1.09598	0.142021	0.464987
CDH2	1.08563	0.0982719	0.402187
CDCP1	1.07858	0.220381	0.578923
TFF2	1.06991	0.509893	0.754676
CA5A	1.06687	0.277135	0.621795
FKBP4	1.06111	0.0418692	0.319072
LAMP3	1.05723	0.0297385	0.292098
TGFA	1.04826	0.0467484	0.331779
PDP1	1.02925	0.405169	0.688787
ANGPT2	1.01148	0.0870632	0.381009
PVRL2	1.00863	0.168879	0.511264
TYMP	1.00649	0.0214068	0.278288
SIT1	0.997274	0.337256	0.662084
EPO	0.969589	0.799223	0.927183
BTN3A2	0.968078	0.0959425	0.396323
CA12	0.960342	0.702811	0.87345
LRP1	0.945333	0.0594948	0.346794
NPTXR	0.938804	0.963114	0.990775
CANT1	0.936194	0.495159	0.744423
IL1RN	0.93363	0.0808489	0.37616
CSF1	0.929849	0.0749998	0.364285
CX3CL1	0.916292	0.272056	0.621795
CCL28	0.901271	0.438565	0.726014
PLAU	0.896925	0.0936574	0.394253
GHRL	0.886084	0.142021	0.464987
CXADR	0.880215	0.385882	0.684979
CEACAM8	0.879821	0.411724	0.689325
IL12RB1	0.863888	0.0579494	0.346794
IFNLR1	0.85572	0.118571	0.44414
PADI2	0.855568	0.124128	0.453427
CD5	0.84491	0.308959	0.637633
MAEA	0.840213	0.0442521	0.320646
KLK10	0.835949	0.635486	0.846038
F3	0.826667	0.308959	0.637633
TRIM21	0.825654	0.292757	0.634306
ARTN	0.815797	0.0828791	0.377655
CXCL9	0.815104	0.0892183	0.386613
PSIP1	0.810937	0.0712958	0.358099
ST3GAL1	0.810811	0.0234485	0.292098
IL18	0.807892	0.0374281	0.312136
AGR2	0.804667	0.466386	0.736912
NBN	0.786827	0.19536	0.55352
BAMBI	0.773943	0.944696	0.990775
FGF21	0.77353	0.257204	0.607937
ATP6AP2	0.773255	0.547709	0.788559
HAVCR1	0.766643	0.405169	0.688787
CLEC4G	0.758071	0.207597	0.5595
NCR1	0.754572	0.314489	0.637633
LGALS9	0.753713	0.0264322	0.292098
CCL4	0.747147	0.108045	0.41891
IL24	0.741761	0.158392	0.500068
TOP2B	0.738427	0.0594948	0.346794
CCL3	0.721996	0.100646	0.406744
PGF	0.711736	0.0712958	0.358099
CTSH	0.705169	0.314489	0.637633
APEX1	0.700878	0.763721	0.904999
PILRB	0.69776	0.502498	0.750351
HDGF	0.692179	0.277135	0.621795
PSMA1	0.673362	0.105532	0.41279
CLEC4D	0.67316	0.711407	0.87345
TNFRSF13B	0.670519	0.124128	0.453427
LAG3	0.663453	0.325743	0.657436
EDIL3	0.663066	0.238291	0.588405
NQO2	0.653433	0.926307	0.981841
IL10RB	0.626085	0.257204	0.607937
AGER	0.624913	0.349027	0.662084
CD274	0.619526	0.207597	0.5595
SLAMF1	0.61091	0.252381	0.602986
ACE2	0.607153	0.502498	0.750351
ANGPTL7	0.602811	0.238291	0.588405
OLR1	0.59894	0.578929	0.812338
TGM2	0.596728	0.0177832	0.269643
NGF	0.583052	0.44543	0.726494
REG4	0.567198	0.405169	0.688787
NOMO1	0.564309	0.343109	0.662084
LHB	0.558266	0.373341	0.676298
SH2D1A	0.556347	0.224765	0.578923
DDX58	0.51887	0.45934	0.73561
IL33	0.517307	0.880529	0.953906
MCFD2	0.516439	0.176154	0.519068
DCN	0.506003	0.466386	0.736912
CLEC7A	0.502267	0.990775	0.990775
THBD	0.500693	0.355009	0.662084
GALNT3	0.493954	0.23372	0.586956
IL16	0.491149	0.379579	0.679247
C12orf5	0.489847	0.303494	0.637633
FST	0.489207	0.292757	0.634306
IL27,EBI3	0.472532	0.578929	0.812338
TPSAB1	0.452468	0.229211	0.578923
ARG1	0.451497	0.898801	0.966594
ENAH	0.450957	0.385882	0.684979
IL1RL2	0.444562	0.711407	0.87345
ENTPD5	0.441914	0.303494	0.637633
HAO1	0.431878	0.452355	0.732384
CALR	0.42677	0.331467	0.662084
FAM3C	0.415145	0.844184	0.953906
XCL1	0.408387	0.495159	0.744423
PAG1	0.407399	0.272056	0.621795
VSIG2	0.404955	0.781415	0.913718
CD164	0.398706	0.835146	0.953906
ALDH1A1	0.397611	0.880529	0.953906
PRDX3	0.396295	0.314489	0.637633
CCL8	0.387528	0.191401	0.549346
SDC4	0.383798	0.990775	0.990775
GPR56	0.381097	0.702811	0.87345
AMN	0.374984	0.643752	0.846841
ADM	0.373756	0.238291	0.588405
TNFSF14	0.371765	0.379579	0.679247
PRELP	0.37059	0.262091	0.612933
GLO1	0.370225	0.660418	0.851035
MILR1	0.369164	0.781415	0.913718
MAGED1	0.369154	0.303494	0.637633
RRM2B	0.367319	0.602878	0.827553
CASP8	0.340972	0.563215	0.80825
FCRL1	0.329906	0.871416	0.953906
PTN	0.325761	0.880529	0.953906
CHRDL2	0.325598	0.532418	0.77157
IL2RB	0.322428	0.292757	0.634306
CDSN	0.319133	0.799223	0.927183
ITGA6	0.316268	0.844184	0.953906
IL5	0.310353	0.711407	0.87345
METAP1	0.299627	0.44543	0.726494
CLSPN	0.297504	0.685734	0.868465
DFFA	0.295163	0.487878	0.743593
NFATC3	0.295148	0.517346	0.754676
HMOX1	0.293995	0.229211	0.578923
IRF9	0.291679	0.610959	0.828356
MERTK	0.281085	0.643752	0.846841
NPPC	0.278511	0.990775	0.990775
STC1	0.272198	0.405169	0.688787
GDNF	0.271537	0.737412	0.888109
GH1	0.268725	0.524854	0.76311
TXNDC5	0.26607	0.466386	0.736912
ITM2A	0.265753	0.944696	0.990775
EMR2	0.261454	0.405169	0.688787
KLRD1	0.253903	0.44543	0.726494
DKK1	0.251815	0.282278	0.630135
JUN	0.246168	0.172488	0.518637
VEGFA	0.229802	0.990775	0.990775
CLEC6A	0.220305	0.578929	0.812338
NUCB2	0.211709	0.635486	0.846038
IL1A	0.211547	0.517346	0.754676
DCBLD2	0.208829	0.808167	0.935105
CD40	0.206611	0.660418	0.851035
TSLP	0.183101	0.425021	0.708902
CDHR5	0.18013	0.972331	0.990775
EGFL7	0.178091	0.72004	0.876743
IDUA	0.164639	0.86232	0.953906
RTN4R	0.158671	0.972331	0.990775
GALNT10	0.15482	0.953902	0.990775
CCBL1	0.147484	0.711407	0.87345
RARRES1	0.142534	0.953902	0.990775
PPP1R2	0.139206	0.610959	0.828356
DDC	0.12332	0.668815	0.854383
PDCD1LG2	0.121159	0.660418	0.851035
MMP7	0.116211	0.652064	0.851035
FCGR2B	0.114337	0.844184	0.953906
SERPINA12	0.113498	0.871416	0.953906
SIRT5	0.109865	0.82613	0.94844
SERPINB6	0.10595	0.907958	0.971713
RASA1	0.102066	0.392248	0.68799
EIF4EBP1	0.0879327	0.889658	0.961439
TYRO3	0.0875002	0.926307	0.981841
TEK	0.0806827	0.602878	0.827553
CD83	0.0764238	0.220381	0.578923
CST5	0.0733866	0.880529	0.953906
SORT1	0.0676602	0.853242	0.953906
IL4	0.0659826	0.746149	0.893761
PPM1B	0.0591038	0.972331	0.990775
HEXIM1	0.0550799	0.972331	0.990775
ADA	0.051073	0.86232	0.953906
SERPINA9	0.0482323	0.82613	0.94844
IL10RA	0.0466016	0.853242	0.953906
TNFRSF9	0.036977	0.619088	0.834259
DPP10	0.0358552	0.627264	0.840153
ENO2	0.026292	0.853242	0.953906
NTF3	0.0209841	0.586862	0.818275
SPON2	0.0172345	0.880529	0.953906
PRKRA	0.0166175	0.844184	0.953906
CCL25	0.0108694	0.763721	0.904999
IL22RA1	0.0103337	0.981552	0.990775
ZBTB16	0.00990297	0.781415	0.913718
IL12B	0.00383735	0.517346	0.754676
NRTN	0.00319105	0.953902	0.990775
QDPR	0.00207001	0.871416	0.953906
ROR1	0.00185568	0.981552	0.990775
ENPP7	0.00129168	0.82613	0.94844
IL17D	0.000777784	0.652064	0.851035
TRIM5	0.000681378	0.990775	0.990775
FXYD5	-0.00424399	0.898801	0.966594
FCRL3	-0.0102543	0.754919	0.901822
PDGFC	-0.0148487	0.963114	0.990775
HCLS1	-0.0170402	0.853242	0.953906
BAG6	-0.0197284	0.981552	0.990775
IL20RA	-0.0256563	0.610959	0.828356
CXCL12	-0.0368642	0.880529	0.953906
THPO	-0.0401933	0.871416	0.953906
LAT2	-0.0441587	0.781415	0.913718
SRC	-0.0463399	0.981552	0.990775
CNTNAP2	-0.0464625	0.199379	0.554249
ACP6	-0.0612122	0.728709	0.88486
GLB1	-0.0785231	0.711407	0.87345
IL13	-0.0862611	0.578929	0.812338
AMBP	-0.0872287	0.643752	0.846841
OSCAR	-0.092472	0.571046	0.811583
ENTPD6	-0.0928051	0.571046	0.811583
SRPK2	-0.0931602	0.926307	0.981841
BID	-0.10033	0.799223	0.927183
TGFB1	-0.104816	0.72004	0.876743
PDCD1	-0.106517	0.602878	0.827553
SIRT2	-0.106764	0.746149	0.893761
PON2	-0.108435	0.981552	0.990775
PVALB	-0.110853	0.473491	0.736912
PRDX5	-0.114321	0.361055	0.670532
PRSS8	-0.120715	0.963114	0.990775
DPP6	-0.124712	0.19536	0.55352
EIF5A	-0.131653	0.963114	0.990775
ENTPD2	-0.137623	0.308959	0.637633
CCL11	-0.142156	0.737412	0.888109
CLMP	-0.158393	0.308959	0.637633
MVK	-0.161304	0.668815	0.854383
FABP6	-0.169928	0.287485	0.634306
IL20	-0.1874	0.694253	0.87345
CRKL	-0.198788	0.72004	0.876743
DECR1	-0.199012	0.907958	0.971713
ICA1	-0.202602	0.711407	0.87345
FAM3B	-0.202728	0.660418	0.851035
PTH1R	-0.20664	0.473491	0.736912
PIGR	-0.207679	0.142021	0.464987
MASP1	-0.226776	0.602878	0.827553
ITGB1BP1	-0.231555	0.509893	0.754676
IL2	-0.232532	0.963114	0.990775
STXBP3	-0.240963	0.411724	0.689325
MGMT	-0.242842	0.405169	0.688787
CXCL1	-0.252742	0.963114	0.990775
FES	-0.259582	0.495159	0.744423
NUB1	-0.261134	0.702811	0.87345
DAB2	-0.2637	0.763721	0.904999
IL7	-0.267109	0.216059	0.575288
HSPB1	-0.269663	0.158392	0.500068
PPP1R9B	-0.277727	0.711407	0.87345
STK4	-0.283118	0.343109	0.662084
BMP6	-0.285228	0.314489	0.637633
FCRL6	-0.285838	0.405169	0.688787
CLEC4A	-0.28934	0.487878	0.743593
CRH	-0.290072	0.871416	0.953906
PTPRJ	-0.293333	0.685734	0.868465
DCTN1	-0.293452	0.298093	0.637633
YES1	-0.294922	0.772553	0.913018
LPL	-0.295128	0.277135	0.621795
CES2	-0.296262	0.277135	0.621795
FGF19	-0.297716	0.355009	0.662084
BACH1	-0.297951	0.610959	0.828356
CXCL11	-0.300678	0.660418	0.851035
EIF4G1	-0.300927	0.495159	0.744423
CD2AP	-0.301887	0.480655	0.740242
COMT	-0.305922	0.685734	0.868465
STAMBP	-0.306578	0.252381	0.602986
ADAMTS13	-0.316817	0.229211	0.578923
SOD2	-0.324295	0.0297385	0.292098
ITGB7	-0.332706	0.203458	0.5595
F2R	-0.337545	0.373341	0.676298
FIGF	-0.339996	0.15168	0.485816
MAP4K5	-0.341602	0.480655	0.740242
SUMF2	-0.346351	0.308959	0.637633
APLP1	-0.346496	0.627264	0.840153
GIF	-0.350567	0.452355	0.732384
DPP7	-0.350921	0.586862	0.818275
SULT1A1	-0.351972	0.176154	0.519068
IRAK1	-0.353975	0.392248	0.68799
ITGB1BP2	-0.363999	0.571046	0.811583
SNAP23	-0.370305	0.473491	0.736912
THBS2	-0.373547	0.45934	0.73561
PRKCQ	-0.378817	0.643752	0.846841
MMP12	-0.385439	0.308959	0.637633
ARNT	-0.395688	0.252381	0.602986
SPRY2	-0.400966	0.517346	0.754676
AIFM1	-0.40189	0.917127	0.979155
DAPP1	-0.40341	0.480655	0.740242
KPNA1	-0.403646	0.411724	0.689325
MMP1	-0.413122	0.349027	0.662084
LY75	-0.416565	0.373341	0.676298
STX8	-0.418976	0.619088	0.834259
PRKAB1	-0.420619	0.247621	0.602986
MEP1B	-0.443985	0.252381	0.602986
PIK3AP1	-0.447725	0.367166	0.676198
ERBB2IP	-0.46021	0.431762	0.717439
GRAP2	-0.461938	0.355009	0.662084
IKBKG	-0.46234	0.379579	0.679247
MAX	-0.465367	0.373341	0.676298
LEP	-0.469046	0.355009	0.662084
PRSS27	-0.472899	0.0395958	0.318206
ANXA11	-0.474965	0.207597	0.5595
CSNK1D	-0.483674	0.668815	0.854383
DIABLO	-0.484965	0.349027	0.662084
CA13	-0.490426	0.229211	0.578923
MARCO	-0.499327	0.0870632	0.381009
TSHB	-0.509063	0.473491	0.736912
FABP9	-0.509774	0.132841	0.455162
ANGPT1	-0.510791	0.129886	0.455162
GPR64	-0.518072	0.142021	0.464987
NTF4	-0.523708	0.0626883	0.346794
TNFSF12	-0.525396	0.367166	0.676198
NF2	-0.535103	0.337256	0.662084
IRAK4	-0.539294	0.0749998	0.364285
SRCRB4D	-0.547725	0.199379	0.554249
CCL13	-0.552255	0.292757	0.634306
FOXO1	-0.553399	0.411724	0.689325
TRAF2	-0.569127	0.242925	0.596515
FKBP1B	-0.584881	0.0677431	0.356458
CTRC	-0.591925	0.110604	0.421441
TANK	-0.593416	0.398677	0.688787
AXIN1	-0.594449	0.142021	0.464987
CD40LG	-0.614703	0.392248	0.68799
SH2B3	-0.617486	0.103066	0.406744
VASH1	-0.624245	0.473491	0.736912
USP8	-0.641768	0.547709	0.788559
CXCL6	-0.649815	0.165327	0.511264
CLUL1	-0.657243	0.129886	0.455162
CD244	-0.666534	0.126982	0.455162
BANK1	-0.671155	0.0959425	0.396323
INPPL1	-0.67458	0.207597	0.5595
WAS	-0.686707	0.0333944	0.306472
SELPLG	-0.699173	0.0828791	0.377655
GDF2	-0.700357	0.0177832	0.269643
LTA	-0.704201	0.168879	0.511264
HPGDS	-0.713752	0.262091	0.612933
TNFSF11	-0.719405	0.187501	0.545234
CCL17	-0.72352	0.0849503	0.379273
FGF2	-0.777027	0.168879	0.511264
HBEGF	-0.777707	0.165327	0.511264
PDGFB	-0.793751	0.132841	0.455162
CD84	-0.798444	0.118571	0.44414
DGKZ	-0.839247	0.45934	0.73561
HSD11B1	-0.839258	0.355009	0.662084
CNTN2	-0.845829	0.0418692	0.319072
SMAD1	-0.855818	0.224765	0.578923
CD28	-0.871028	0.0363826	0.309252
BOC	-0.874227	0.0610742	0.346794
BIRC2	-0.919014	0.349027	0.662084
PLXNA4	-0.949262	0.0353622	0.306472
BTC	-0.953269	0.031521	0.302876
FABP2	-0.964139	0.0594948	0.346794
EDAR	-0.98782	0.110604	0.421441
CA14	-1.03093	0.199379	0.554249
CD1C	-1.03409	0.0914162	0.392291
CXCL5	-1.03735	0.00478745	0.199416
DSG4	-1.06487	0.0626883	0.346794
DNER	-1.1145	0.0660222	0.351588
ITGA11	-1.14068	0.0353622	0.306472
PLXDC1	-1.17996	0.0172347	0.269643
TNFSF10	-1.18544	0.0643374	0.346794
GAL	-1.31296	0.00496283	0.199416
FLT3LG	-1.32442	0.0418692	0.319072
TMPRSS15	-1.42964	0.0442521	0.320646
CLEC4C	-1.48104	0.0610742	0.346794
ANXA4	-1.72527	0.187501	0.545234
KITLG	-2.06023	0.00331819	0.199416

### Sheet: T2
	pval	diff	fdr
ACE2	0.144694	0.670682	0.551333
ACP6	0.0921929	-0.714536	0.46306
ADA	0.237966	0.512411	0.691293
ADAMTS13	0.198387	-0.27896	0.649534
ADM	0.282818	0.287299	0.726777
AGER	0.333077	0.2627	0.75443
AGR2	0.108629	0.630861	0.480141
AGRP	0.227585	1.30707	0.684302
AHCY	0.130643	0.852707	0.529765
AIFM1	0.710442	-0.119318	0.9086
ALDH1A1	0.740278	0.0777318	0.9086
ALDH3A1	0.403526	0.0718382	0.785077
AMBP	0.457769	-0.124856	0.790367
AMN	0.710442	-0.158749	0.9086
ANGPT1	0.533159	-0.0370798	0.832708
ANGPT2	0.189291	0.463589	0.64359
ANGPTL1	0.418617	0.135455	0.785077
ANGPTL7	0.0896586	-1.07994	0.460804
ANXA11	0.87358	-0.200609	0.95104
ANXA4	0.605075	-0.548106	0.876863
APEX1	0.730287	0.149762	0.9086
APLP1	0.0452668	-0.990874	0.362218
AREG,AREGB	0.0152466	2.28132	0.299604
ARG1	0.863145	-0.325535	0.95104
ARNT	0.0452668	-0.710537	0.362218
ARTN	1	0.200054	1
ATP6AP2	0.0296647	1.39005	0.325971
AXIN1	0.381509	-0.357863	0.766486
BACH1	0.614362	-0.308474	0.878796
BAG6	1	-0.142417	1
BAMBI	0.894515	0.421779	0.958581
BANK1	0.198387	-0.361371	0.649534
BID	0.770511	0.0447438	0.917967
BIRC2	0.821661	0.0743204	0.943309
BMP6	0.498895	-0.208538	0.804788
BOC	0.124027	-0.592462	0.517169
BTC	0.333077	-0.342747	0.75443
BTN3A2	0.00285101	1.2825	0.299604
C12orf5	0.457769	0.139678	0.790367
CA12	0.237966	0.252401	0.691293
CA13	0.595852	-0.299672	0.872074
CA14	0.0136538	-1.7991	0.299604
CA5A	0.254158	0.808449	0.697752
CALCA	0.50735	1.1097	0.812496
CALR	0.172028	0.374251	0.623249
CANT1	0.307267	0.398188	0.736671
CAPG	0.276918	0.48345	0.724246
CASP8	0.710442	-0.0400394	0.9086
CCBL1	0.700591	-0.165707	0.9086
CCDC80	0.155971	0.363876	0.589223
CCL11	0.0141676	-1.01473	0.299604
CCL13	0.0823908	-0.84484	0.444106
CCL17	0.232734	-0.521394	0.690393
CCL19	0.041157	1.17857	0.362218
CCL2	0.0800771	1.2424	0.442426
CCL20	0.176229	0.554028	0.628171
CCL23	0.0259088	1.00839	0.325971
CCL25	0.207799	-0.421008	0.66077
CCL28	0.642592	-0.317772	0.890362
CCL3	0.282818	0.298007	0.726777
CCL4	0.730287	-0.170051	0.9086
CCL7	0.0152466	1.66355	0.299604
CCL8	0.586693	0.125373	0.867285
CD164	0.671347	-0.360257	0.901931
CD1C	0.0338796	-1.82193	0.340336
CD244	0.326497	-0.512288	0.747728
CD274	0.0634088	0.954257	0.418433
CD28	0.144694	-0.457604	0.551333
CD2AP	0.915523	-0.0742188	0.958581
CD4	0.426286	0.540455	0.785077
CD40	0.811362	0.154004	0.943309
CD40LG	0.65212	0.0372825	0.895146
CD5	0.87358	-0.1347	0.95104
CD79B	0.222517	1.25733	0.683002
CD83	0.863145	0.242243	0.95104
CD84	0.212624	-0.456013	0.666524
CDCP1	0.097434	0.914858	0.473817
CDH2	0.0176237	0.947498	0.299604
CDHR5	0.418617	-0.639678	0.785077
CDSN	0.811362	0.506955	0.943309
CEACAM8	0.642592	0.154336	0.890362
CES2	0.482213	-0.399163	0.804788
CHRDL2	0.700591	0.121397	0.9086
CKAP4	0.0317121	1.92266	0.325971
CLEC1A	0.307267	0.528016	0.736671
CLEC4A	0.346492	-0.37565	0.75443
CLEC4C	0.0823908	-0.791541	0.444106
CLEC4D	0.83199	0.151901	0.947374
CLEC4G	0.0259088	1.13969	0.325971
CLEC5A	0.0373677	1.23834	0.359055
CLEC6A	0.248678	0.621712	0.691293
CLEC7A	0.353326	0.554601	0.754445
CLMP	0.92605	0.256436	0.958581
CLSPN	0.0756081	0.402957	0.428446
CLSTN2	0.10291	0.349206	0.473817
CLUL1	0.163851	0.460983	0.60859
CNTN2	0.41103	-0.409319	0.785077
CNTNAP2	0.288803	-0.425308	0.733626
COMT	0.842348	0.0389682	0.947374
CRH	1	0.080991	1
CRKL	0.614362	-0.169135	0.878796
CSF1	0.10291	0.677749	0.473817
CSNK1D	0.978844	-0.129881	0.992314
CST5	0.449778	-0.089842	0.790367
CTRC	0.276918	-0.325768	0.724246
CTSH	0.661705	0.081987	0.897159
CTSL	0.100142	0.8205	0.473817
CTSO	0.227585	0.480353	0.684302
CX3CL1	0.434036	0.500943	0.789481
CXADR	0.248678	0.577269	0.691293
CXCL1	0.915523	-0.182464	0.958581
CXCL10	0.0101019	1.37565	0.299604
CXCL11	0.198387	0.713815	0.649534
CXCL12	0.0481946	0.812944	0.367276
CXCL5	0.13753	-0.639423	0.53795
CXCL6	0.374337	-0.485293	0.766486
CXCL9	0.0579479	0.905034	0.406555
DAB2	0.821661	-0.0189494	0.943309
DAPP1	0.396104	-0.196871	0.785077
DCBLD2	0.320002	0.21781	0.736671
DCN	0.92605	0.0907846	0.958581
DCTN1	0.41103	-0.267742	0.785077
DDC	0.842348	-0.178843	0.947374
DDX58	0.0277319	1.75596	0.325971
DECR1	0.750314	0.063299	0.9086
DFFA	0.346492	0.237289	0.75443
DGKZ	0.96827	-0.0601075	0.988396
DIABLO	0.671347	-0.221003	0.901931
DKK1	0.750314	-0.00272079	0.9086
DNER	0.0203197	-1.22849	0.32076
DPP10	0.374337	-0.601141	0.766486
DPP6	0.0163974	-1.0043	0.299604
DPP7	0.671347	0.242432	0.901931
DSG4	0.740278	0.173589	0.9086
EDAR	0.065321	-1.12555	0.418433
EDIL3	0.490516	0.502284	0.804788
EGFL7	0.852734	0.163124	0.949391
EGLN1	0.00899882	1.52838	0.299604
EIF4EBP1	0.790865	0.00822115	0.934658
EIF4G1	0.180506	-0.228465	0.633204
EIF5A	0.176229	-0.356791	0.628171
EMR2	0.87358	-0.0365878	0.95104
ENAH	0.457769	0.22733	0.790367
ENO2	0.642592	-0.203109	0.890362
ENPP7	0.720341	-0.158661	0.9086
ENTPD2	0.740278	-0.400714	0.9086
ENTPD5	0.457769	0.182543	0.790367
ENTPD6	0.130643	0.364553	0.529765
EPO	0.360245	0.464206	0.761859
ERBB2IP	0.320002	-0.256265	0.736671
F2R	0.232734	-0.309961	0.690393
F3	0.108629	0.582758	0.480141
FABP2	0.0467114	-1.02275	0.362218
FABP6	0.842348	0.0153833	0.947374
FABP9	0.92605	0.0955897	0.958581
FAM3B	0.623711	-0.0391005	0.883591
FAM3C	0.730287	0.228081	0.9086
FBP1	0.320002	-0.747746	0.736671
FCGR2B	0.426286	-0.346382	0.785077
FCRL1	0.065321	-0.955464	0.418433
FCRL3	0.243281	-0.525665	0.691293
FCRL6	0.801096	0.0564472	0.939217
FES	0.690791	0.235624	0.9086
FGF19	0.111581	-0.776374	0.488306
FGF2	0.811362	0.0747276	0.943309
FGF21	0.189291	0.757178	0.64359
FGF23	0.595852	0.544345	0.872074
FGR	0.374337	0.495078	0.766486
FIGF	0.307267	-0.202952	0.736671
FKBP1B	0.490516	-0.178767	0.804788
FKBP4	0.0713448	0.797372	0.426141
FLT3LG	0.134053	0.719848	0.53795
FOSB	0.0361725	0.76612	0.355294
FOXO1	0.978844	-0.107644	0.992314
FST	0.863145	0.144477	0.95104
FXYD5	0.690791	0.0760839	0.9086
GAL	0.441867	0.48262	0.790367
GALNT10	0.0847584	0.381954	0.451364
GALNT3	0.498895	-0.304207	0.804788
GDF2	0.434036	-0.191263	0.789481
GDNF	0.473987	-0.376084	0.802691
GH1	0.441867	0.241886	0.790367
GHRL	0.760392	0.404393	0.913297
GIF	0.320002	-0.395968	0.736671
GLB1	0.498895	-0.356366	0.804788
GLO1	0.770511	0.253468	0.917967
GLRX	0.065321	0.790738	0.418433
GPR56	0.780669	0.522775	0.925083
GPR64	0.0512799	-0.732843	0.371569
GRAP2	0.989421	-0.102306	1
HAO1	0.83199	0.0781554	0.947374
HAVCR1	0.271102	0.50728	0.724246
HBEGF	0.595852	-0.27385	0.872074
HCLS1	0.498895	-0.159335	0.804788
HDGF	0.614362	0.230765	0.878796
HEXIM1	0.661705	-0.132505	0.897159
HGF	0.374337	1.63693	0.766486
HMOX1	0.04386	0.4064	0.362218
HNMT	0.041157	1.80547	0.362218
HPGDS	0.18486	-0.830055	0.643371
HSD11B1	0.623711	-0.125584	0.883591
HSPB1	0.059723	-0.299857	0.412462
ICA1	0.92605	0.0289969	0.958581
IDUA	0.457769	0.193081	0.790367
IFNG	0.00239422	6.7279	0.299604
IFNLR1	0.87358	0.0984284	0.95104
IGFBPL1	0.0277319	1.25294	0.325971
IKBKG	0.740278	-0.210507	0.9086
IL10	0.0756081	0.702215	0.428446
IL10RA	0.381509	-0.513582	0.766486
IL10RB	0.426286	0.368475	0.785077
IL12B	0.92605	0.0467628	0.958581
IL12RB1	0.00250167	1.269	0.299604
IL13	0.13753	-0.349335	0.53795
IL15RA	0.10291	1.08001	0.473817
IL16	0.346492	0.329233	0.75443
IL17A	0.740278	0.610868	0.9086
IL17C	0.307267	1.09274	0.736671
IL17D	0.5776	-0.124842	0.859593
IL18	0.243281	0.568915	0.691293
IL18R1	0.212624	0.678668	0.666524
IL1A	0.0512799	1.05675	0.371569
IL1RL2	0.842348	0.104617	0.947374
IL1RN	0.13753	0.579084	0.53795
IL2	0.720341	0.0710554	0.9086
IL20	0.282818	0.291164	0.726777
IL20RA	0.21753	0.640658	0.672365
IL22RA1	0.41103	0.269693	0.785077
IL24	0.198387	0.451697	0.649534
IL27,EBI3	0.163851	0.724475	0.60859
IL2RB	0.65212	-0.130536	0.895146
IL33	0.313592	0.417291	0.736671
IL4	0.426286	-0.0444714	0.785077
IL4R	0.0385964	2.27996	0.362218
IL5	0.541907	0.0875633	0.840431
IL6	0.0233686	2.98727	0.325971
IL7	0.801096	0.0484259	0.939217
IL8	0.100142	0.739354	0.473817
INPPL1	0.65212	-0.216429	0.895146
IRAK1	0.801096	-0.135534	0.939217
IRAK4	0.559615	-0.124919	0.85
IRF9	0.465839	0.461438	0.798065
ITGA11	0.550726	-0.307117	0.85
ITGA6	0.449778	-0.298157	0.790367
ITGB1BP1	0.760392	-0.136868	0.913297
ITGB1BP2	0.41103	0.249006	0.785077
ITGB6	0.0467114	1.37654	0.362218
ITGB7	0.100142	-0.73125	0.473817
ITM2A	0.0545289	1.24718	0.388739
JUN	0.740278	-0.0175709	0.9086
KITLG	0.259722	-0.459962	0.708625
KLK10	0.353326	0.427325	0.754445
KLRD1	0.457769	0.242592	0.790367
KPNA1	0.661705	-0.357151	0.897159
KRT19	0.0170009	2.09163	0.299604
LAG3	0.141077	0.480005	0.546983
LAMP3	0.0158128	1.1334	0.299604
LAT2	0.915523	-0.0584588	0.958581
LEP	0.51588	-0.214639	0.817272
LGALS9	0.0146984	0.890456	0.299604
LHB	0.276918	0.273254	0.724246
LIF	0.00710984	1.28757	0.299604
LIFR	0.490516	0.141523	0.804788
LILRA5	0.0141676	0.972474	0.299604
LILRB4	0.0317121	1.24507	0.325971
LPL	0.51588	-0.247331	0.817272
LRIG1	0.00972153	1.47781	0.299604
LRP1	0.465839	0.217916	0.798065
LRP11	0.114596	0.657788	0.491762
LTA	0.90501	0.100522	0.958581
LTA4H	0.097434	0.5353	0.473817
LY75	0.457769	-0.391001	0.790367
MAEA	0.623711	0.133152	0.883591
MAGED1	0.117675	0.399522	0.500119
MAP4K5	0.633122	-0.169983	0.890362
MARCO	0.642592	-0.0777267	0.890362
MASP1	0.0452668	-0.750622	0.362218
MAX	0.87358	-0.162111	0.95104
MCFD2	0.396104	0.237639	0.785077
MEP1B	0.690791	0.149529	0.9086
MERTK	0.710442	0.0824394	0.9086
METAP1	0.821661	-0.116944	0.943309
METRNL	0.353326	0.593079	0.754445
MGMT	0.313592	-0.0776823	0.736671
MILR1	0.498895	0.0710977	0.804788
MMP1	0.381509	0.41211	0.766486
MMP10	0.770511	0.369689	0.917967
MMP12	0.0734512	-0.75591	0.427177
MMP7	0.533159	-0.111816	0.832708
MVK	0.381509	-0.316288	0.766486
NADK	0.00175274	1.87736	0.299604
NBN	0.301028	0.2131	0.736671
NCF2	0.559615	0.0972322	0.85
NCR1	0.320002	0.702534	0.736671
NF2	0.740278	-0.227656	0.9086
NFATC3	0.276918	0.472299	0.724246
NGF	0.198387	0.180496	0.649534
NOMO1	0.307267	0.320275	0.736671
NOS3	0.339742	1.02167	0.75443
NPDC1	0.180506	1.06064	0.633204
NPPB	0.852734	0.183185	0.949391
NPPC	0.271102	-0.0723079	0.724246
NPTXR	0.750314	0.570279	0.9086
NQO2	0.172028	0.36974	0.623249
NRTN	0.614362	0.184118	0.878796
NTF3	0.681043	-0.126211	0.906689
NTF4	0.498895	-0.107769	0.804788
NUB1	0.642592	-0.340128	0.890362
NUCB2	0.978844	-0.183181	0.992314
OLR1	0.189291	0.359665	0.64359
OSCAR	0.821661	0.0425407	0.943309
OSM	0.559615	0.246346	0.85
PADI2	0.780669	-0.016092	0.925083
PAG1	0.661705	0.093809	0.897159
PAPPA	0.203053	0.382038	0.650359
PARP1	0.0306737	0.82245	0.325971
PDCD1	0.894515	-0.17439	0.958581
PDCD1LG2	0.87358	-0.133575	0.95104
PDGFB	0.167902	-0.0681703	0.61844
PDGFC	0.730287	-0.0544909	0.9086
PDP1	0.360245	1.0077	0.761859
PGF	0.0778165	0.740646	0.435378
PIGR	0.533159	-0.0433963	0.832708
PIK3AP1	0.457769	-0.383886	0.790367
PILRB	0.0713448	0.733707	0.426141
PLAU	0.237966	0.624985	0.691293
PLIN1	0.403526	0.635525	0.785077
PLXDC1	0.41103	-0.21301	0.785077
PLXNA4	0.105739	-0.553241	0.480141
PON2	0.108629	0.693118	0.480141
PPM1B	0.294873	0.441874	0.736671
PPP1R2	0.915523	-0.014159	0.958581
PPP1R9B	0.288803	-0.219985	0.733626
PRDX1	0.90501	-0.122402	0.958581
PRDX3	0.307267	0.349738	0.736671
PRDX5	0.5776	-0.11841	0.859593
PRELP	0.760392	0.0591378	0.913297
PRKAB1	0.533159	-0.287269	0.832708
PRKCQ	0.346492	-0.773573	0.75443
PRKRA	0.740278	-0.0711477	0.9086
PRSS27	0.426286	-0.315477	0.785077
PRSS8	0.120818	0.359835	0.508587
PSIP1	0.026807	0.455314	0.325971
PSMA1	0.0512799	0.27725	0.371569
PTH1R	0.93659	-0.034639	0.967226
PTK7	0.026807	1.38442	0.325971
PTN	0.426286	0.934801	0.785077
PTPRJ	0.915523	-0.158528	0.958581
PTX3	0.0692882	0.946166	0.425353
PVALB	0.26537	-0.372216	0.719592
PVRL2	0.00865578	1.08347	0.299604
PXN	0.0117594	1.05675	0.299604
QDPR	0.681043	0.228582	0.906689
RARRES1	0.482213	0.59975	0.804788
RASA1	0.227585	-0.387784	0.684302
RASSF2	0.21753	0.675568	0.672365
RCOR1	0.04386	0.526378	0.362218
REG4	0.559615	-0.383745	0.85
REN	0.248678	0.42404	0.691293
RNASE3	0.0871807	0.498912	0.45334
ROR1	0.307267	-0.458291	0.736671
RRM2B	1	-0.0198469	1
RTN4R	0.346492	0.522319	0.75443
S100A12	0.127302	1.25714	0.525863
S100P	0.353326	0.153125	0.754445
SDC4	0.842348	-0.0083042	0.947374
SELPLG	0.0467114	-0.587291	0.362218
SEMA3F	0.0871807	1.05358	0.45334
SERPINA12	0.457769	0.0459121	0.790367
SERPINA9	0.700591	-0.294062	0.9086
SERPINB6	0.947141	-0.0613809	0.975843
SERPINB8	0.346492	0.508068	0.75443
SH2B3	1	-0.112333	1
SH2D1A	0.894515	0.08025	0.958581
SIGLEC7	0.0189298	0.80818	0.309887
SIRT2	0.90501	-0.052661	0.958581
SIRT5	0.426286	0.399825	0.785077
SIT1	0.51588	0.194494	0.817272
SLAMF1	0.852734	0.121706	0.949391
SLAMF7	0.367249	0.507433	0.766486
SMAD1	0.203053	-0.465294	0.650359
SNAP23	0.418617	-0.290525	0.785077
SOD2	0.0615431	-0.132956	0.418433
SORT1	0.605075	0.103713	0.876863
SOST	0.5776	-0.163463	0.859593
SPON2	0.894515	0.00326747	0.958581
SPRY2	0.559615	0.243058	0.85
SRC	0.720341	-0.0645203	0.9086
SRCRB4D	0.0672806	-0.746961	0.418845
SRPK2	0.957702	-0.126133	0.982145
ST3GAL1	0.403526	0.341383	0.785077
STAMBP	0.568574	-0.192051	0.854794
STC1	0.248678	0.311586	0.691293
STK4	0.490516	-0.0597285	0.804788
STX8	0.294873	-0.404488	0.736671
STXBP3	0.681043	-0.154272	0.906689
SULT1A1	0.605075	-0.162179	0.876863
SUMF2	0.473987	-0.485466	0.802691
TANK	0.750314	-0.19756	0.9086
TEK	0.0210474	-0.376235	0.320791
TFF2	0.203053	0.986153	0.650359
TGFA	0.254158	0.616243	0.697752
TGFB1	0.92605	-0.0138628	0.958581
TGM2	0.0286843	0.464335	0.325971
THBD	0.96827	0.00283708	0.988396
THBS2	0.541907	0.0497325	0.840431
THOP1	0.0113239	1.0377	0.299604
THPO	0.92605	0.0735806	0.958581
TINAGL1	0.0176237	0.975625	0.299604
TMPRSS15	0.0277319	-1.8166	0.325971
TNF	0.114596	0.474536	0.491762
TNFRSF10A	0.0152466	1.7079	0.299604
TNFRSF10B	0.0109027	2.29723	0.299604
TNFRSF11A	0.490516	0.457168	0.804788
TNFRSF11B	0.0136538	1.31351	0.299604
TNFRSF13B	0.852734	-0.471819	0.949391
TNFRSF9	0.381509	0.00881154	0.766486
TNFSF10	0.0672806	-1.22027	0.418845
TNFSF11	0.00368657	-1.46471	0.299604
TNFSF12	0.346492	-0.518109	0.75443
TNFSF14	0.700591	-0.104131	0.9086
TNNI3	0.434036	0.596897	0.789481
TOP2B	0.700591	0.0420878	0.9086
TPSAB1	0.568574	0.135668	0.854794
TRAF2	0.50735	-0.291398	0.812496
TREM1	0.0734512	0.834272	0.427177
TRIM21	0.842348	0.354356	0.947374
TRIM5	0.586693	0.0831395	0.867285
TSHB	0.0921929	-0.731387	0.46306
TSLP	0.821661	0.203612	0.943309
TXNDC5	0.381509	0.206545	0.766486
TYMP	0.243281	0.456601	0.691293
TYRO3	0.320002	-0.31138	0.736671
USP8	0.90501	-0.116877	0.958581
VASH1	0.633122	-0.240783	0.890362
VCAN	0.0296647	1.09783	0.325971
VEGFA	0.473987	0.476855	0.802691
VSIG2	0.957702	0.17668	0.982145
WAS	0.568574	-0.228756	0.854794
XCL1	0.915523	0.370378	0.958581
YES1	0.710442	-0.0250732	0.9086
ZBTB16	0.750314	0.0283386	0.9086
